# A next-generation, histological atlas of the human brain and its application to automated brain MRI segmentation

**DOI:** 10.1101/2024.02.05.579016

**Authors:** Adrià Casamitjana, Matteo Mancini, Eleanor Robinson, Loïc Peter, Roberto Annunziata, Juri Althonayan, Shauna Crampsie, Emily Blackburn, Benjamin Billot, Alessia Atzeni, Oula Puonti, Yaël Balbastre, Peter Schmidt, James Hughes, Jean C Augustinack, Brian L Edlow, Lilla Zöllei, David L Thomas, Dorit Kliemann, Martina Bocchetta, Catherine Strand, Janice L Holton, Zane Jaunmuktane, Juan Eugenio Iglesias

## Abstract

Magnetic resonance imaging (MRI) is the standard tool to image the human brain *in vivo*. In this domain, digital brain atlases are essential for subject-specific segmentation of anatomical regions of interest (ROIs) and spatial comparison of neuroanatomy from different subjects in a common coordinate frame. High-resolution, digital atlases derived from histology (e.g., Allen atlas [7], BigBrain [13], Julich [15]), are currently the state of the art and provide exquisite 3D cytoarchitectural maps, but lack probabilistic labels throughout the whole brain. Here we present *NextBrain*, a next - generation probabilistic atlas of human brain anatomy built from serial 3D histology and corresponding highly granular delineations of five whole brain hemispheres. We developed AI techniques to align and reconstruct ∼10,000 histological sections into coherent 3D volumes with joint geometric constraints (no overlap or gaps between sections), as well as to semi-automatically trace the boundaries of 333 distinct anatomical ROIs on all these sections. Comprehensive delineation on multiple cases enabled us to build *the first probabilistic histological atlas of the whole human brain*. Further, we created a companion Bayesian tool for automated segmentation of the 333 ROIs in any *in vivo* or *ex vivo* brain MRI scan using the *NextBrain* atlas. We showcase two applications of the atlas: automated segmentation of ultra-high-resolution *ex vivo* MRI and volumetric analysis of Alzheimer’s disease and healthy brain ageing based on ∼4,000 publicly available *in vivo* MRI scans. We publicly release: the raw and aligned data (including an online visualisation tool); the probabilistic atlas; the segmentation tool; and ground truth delineations for a 100 μm isotropic *ex vivo* hemisphere (that we use for quantitative evaluation of our segmentation method in this paper). By enabling researchers worldwide to analyse brain MRI scans at a superior level of granularity without manual effort or highly specific neuroanatomical knowledge, *NextBrain* holds promise to increase the specificity of MRI findings and ultimately accelerate our quest to understand the human brain in health and disease.
