## Supplementary Atlas Ontology for "A next-generation, histological atlas of the human brain and its application to automated brain MRI segmentation"

### Sheet: FSmapping
FS Label	FS Label Name	Allen Label	Allen Label Name	Notes
0	Background	0	background
		114	optic_nerve
		506	pineal_body
2	Left-Cerebral-White-Matter	7	white_matter_of_forebrain
		68	septum_pellucidum
		102	claustrum
		120	ventral_pallidus
		130	anterior_commissure
		174	temporal_claustrum
		184	stria_terminalis
		199	fornix
		349	posteroventral_putamen
		393	tail_of_caudate
3	Left-Cerebral-Cortex	103	medial_septal_nucleus	basal forebrain
		108	basal_nucleus_of_meynert
		111	diagonal_band
		117	bed_nucleus_of_stria_terminalis
		128	substantia_innominata
		99	anterior_olfactory_nucleus	paleocortex
		113	lateral_olfactory_stria
		125	lateral_olfactory_area
		157	layer_iii_of_piriform_cortex
		2001	bankssts
		2002	caudalanteriorcingulate
		2003	caudalmiddlefrontal
		2005	cuneus
		2006	entorhinal
		2007	fusiform
		2008	inferiorparietal
		2009	inferiortemporal
		2010	isthmuscingulate
		2011	lateraloccipital
		2012	lateralorbitofrontal
		2013	lingual
		2014	medialorbitofrontal
		2015	middletemporal
		2016	parahippocampal
		2017	paracentral
		2018	parsopercularis
		2019	parsorbitalis
		2020	parstriangularis
		2021	pericalcarine
		2022	postcentral
		2023	posteriorcingulate
		2024	precentral
		2025	precuneus
		2026	rostralanteriorcingulate
		2027	rostralmiddlefrontal
		2028	superiorfrontal
		2029	superiorparietal
		2030	superiortemporal
		2031	supramarginal
		2032	frontalpole
		2033	temporalpole
		2034	transversetemporal
		2035	insula
4	Left-Lateral-Ventricle	50	anterior_horn_of_lateral_ventricle
7	Left-Cerebellum-White_Matter	611	white_matter_of_hindbrain
8	Left-Cerebellum-Cortex	595	molecular_layer_of_pva
		597	granular_cell_layer_of_pva
10	Left-Thalamus	190	magnocellular_division_of_reticular_nucleus
		191	parvocellular_division_of_reticular_nucleus_(perireticular_nucleus)
		201	stria_medullaris_of_thalamus
		218	thalamus
		219	anterodorsal_nucleus_of_thalamus
		220	anteroventral_nucleus_of_thalamus
		221	parataenial_nucleus_of_thalamus
		222	parvocellular_division_of_va
		223	fasciculosus_nucleus_of_thalamus
		224	rhomboid_(central)_nucleus_of_thalamus
		225	paraventricular_nucleus
		226	zona_incerta
		246	inferior_thalamic_peduncle
		252	anteromedial_nucleus_of_thalamus
		253	reuniens_nucleus_(medioventral_nucleus)_of_thalamus
		254	reticular_nucleus_of_thalamus
		274	ventral_medial_nucleus_of_thalamus
		276	mammillothalamic_tract
		282	magnocellular_(medial)_division_of_md
		283	magnocellular_division_of_va
		284	central_medial_nucleus_of_thalamus
		285	paracentral_nucleus_of_thalamus
		286	intermediodorsal__nucleus_of_thalamus
		303	central_dorsal_nucleus_of_thalamus
		312	central_part_of_medial_division_of_md
		313	parvocellular_(central)_division_of_md
		314	rostral_division_of_vl
		322	thalamic_fasciculus
		350	dorsal_subdivision_of_vlc
		378	lateral_dorsal_nucleus_of_thalamus
		379	densocelllular_(paralamellar)_division_of_md
		380	multiform_(lateral)_division_of_md
		381	ventral_subdivision_of_vlc
		382	medial_subdivision_of_vlc_(area_x)
		394	rostral_division_of_ventral_posterior_lateral_nucleus
		395	parvocellular_division_of_vpm
		396	lateral_division_of_centromedian_nucleus_of_thalamus
		397	medial_division_of_centromedian_nucleus_of_thalamus
		398	parafascicular_nucleus_of_thalamus
		399	periventricular_area_of_thalamus
		400	nucleus_of_the_field_of_forel
		423	ventral_posterior_medial_nucleus
		424	ventral_posterior_inferior_nucleus
		425	lateral_division_of_central_lateral_nucleus
		426	subparafascicular_nucleus_of_thalamus
		430	lateral_habenular_nucleus
		441	lateral_posterior_nucleus_of_thalamus
		442	basal_ventral_medial_nucleus
		443	dorsal_division_of_central_lateral_nucleus
		444	medial_habenular_nucleus
		454	anterior_nucleus_of_pulvinar
		458	caudal_division_of_ventral_posterior_lateral_nucleus
		478	posterior_nucleus_of_thalamus
		479	centromedian_nucleus_of_thalamus
		484	dorsal_lateral_geniculate_nucleus
		492	limitans_nucleus
		493	habenular_commissure
		504	dorsal_medial_geniculate_nucleus
		505	ventral_medial_geniculate_nucleus
		508	medial_nucleus_of_pulvinar
		510	magnocellular_(medial)_nucleus
		512	suprageniculate_nucleus_of_thalamus
		517	lateral_nucleus_of_pulvinar
		519	inferior_nucleus_of_pulvinar
		578	pulvinar_of_thalamus
		811	superficial_pulvinar_nucleus
		813	diffuse_pulvinar_nucleus
11	Left-Caudate	48	head_of_caudate
		118	body_of_caudate
12	Left-Putamen	79	putamen
13	Left-Pallidum	119	external_segment_of_globus_pallidus
		206	internal_segment_of_globus_pallidus
16	Brainstem	386	Oculomotor nerve
		403	Cerebello-thalamic tract
		412	Fasciculus retroflexus
		414	pontine_nucleus
		415	Transverse pontocerebellar tracts
		435	Ventral tegmental area
		436	interpeduncular_nucleus
		447	Edinger-westphal_nucleus_(accessory_oculomotor_nucleus)
		464	Oculomotor nucleus
		465	Periaqueductal gray
		471	Decussation of superior cerebellar peduncle
		499	Medial lemniscus
		507	Superior colliculus
		515	Lateral lemniscus
		520	Trochlear nucleus
		521	Dorsal raphe nucleus
		525	brachium of inferior colliculus
		527	Pontine reticular formation
		528	Medial longitudinal fasciculus
		531	Superior cerebellar peduncle
		535	root_of_trochlear_nerve
		541	central_nucleus_of_inferior_colliculus
		542	Parabigeminal nucleus
		543	Middle cerebellar peduncle
		546	lateral_parabrachial_nucleus
		580	pons
		581	medial_parabrachial_nucleus
		586	commissure_of_inferiro_colliculus
		589	Nucleus coeruleus
		591	Central tegmental tract
		592	Spinal lemniscus (spinothalamic and spinotectal)
		598	Dorsal nucleus of lateral lemniscus
		599	ventral_nucleus_of_lateral_lemniscus
		600	Mesencephalic trigeminal tract
		610	Central gray of pons
		617	Anterior medullary velum
		624	Facial nerve
		630	motor_nucleus_of_trigeminal_nerve
		645	Mesencephalic trigeminal nucleus
		647	Nucleus of trapezoid body
		649	Medial superior olive
		654	inferior_olive_principal_nucleus
		655	amiculum_of_the_olive
		659	principal_sensory_nucleus_of_trigeminal_nerve
		660	Lateral superior olive
		662	myelencephalon_(medulla_oblongata)
		666	Facial nucleus
		669	Spinal trigeminal
		671	inferior_olive_medial_nucleus
		677	spinal_trigeminal_tract
		682	Abducens nucleus
		683	Superior vestibular
		685	inferior_olive_dorsal_nucleus
		687	solitary_tract
		689	Ventral cochlear nucleus
		690	Lateral vestibular
		693	ambiguus_nucleus
		694	Medial vestibular
		695	Medullary reticular formation
		697	Inferior cerebellar peduncle
		703	Inferior Vestibular
		715	fastigial_(medial)_nucleus
		717	Solitary nucleus
		721	dentate_(lateral)_nucleus
		724	Hypoglossal nucleus
		725	dorsal_motor_nucleus_of_the_vagus_(vagal_nucleus)
		726	external_(accessory/lateral)_cuneate_nucleus
		731	Dorsal cochlear
		751	medial_interpositus_(globose)_nucleus
		752	lateral_interpositus_(emboliform)_nucleus
		755	Cuneate nucleus
		756	Gracile nucleus
		765	Central gray of medulla
		771	Spinal accessory nucleus
		779	Corticospinal tract
		827	Parietotemporopontine tract
		828	Corticonuclear tract
		829	Frontopontine tract
		842	Decussation of trochlear nerve fibers
		844	reticular_formation_/_cuneiform_area
17	Left-Hippocampus	320	amygdalohippocampal_transition_area
		326	uncal_subiculum
		339	stratum_lacunosum-moleculare_of_uncal_ca1
		340	stratum_radiatum_of_uncal_ca1
		341	stratum_pyramidale_of_uncal_ca1
		342	stratum_oriens_of_uncal_ca1
		343	stratum_lacunosum-moleculare_of_rostral_ca1
		344	stratum_radiatum_of_rostral_ca1
		345	stratum_pyramidale_of_rostral_ca1
		346	stratum_oriens_of_rostral_ca1
		347	rostral_subiculum
		354	alveus
		364	molecular_layer_of_uncal_dentate_gyrus
		365	granular_layer_of_uncal_dentate_gyrus
		367	polyform_layer_of_uncal_dentate_gyrus
		368	stratum_lacunosum-moleculare_of_uncal_ca2
		369	stratum_radiatum_of_uncal_ca2
		370	stratum_pyramidale_of_uncal_ca2
		371	stratum_oriens_of_uncal_ca2
		372	stratum_lacunosum-moleculare_of_uncal_ca3
		373	stratum_lucidum__of_uncal_ca3
		374	stratum_pyramidale_of_uncal_ca3
		375	stratum_oriens_of_uncal_ca3
		404	molecular_layer_of_rostral_dentate_gyrus
		405	granular_layer_of_rostral_dentate_gyrus
		407	polyform_layer_of_rostral_dentate_gyrus
		408	stratum_lacunosum-moleculare_of_rostral_ca2
		409	stratum_radiatum_of_rostral_ca2
		410	stratum_pyramidale_of_rostral_ca2
		411	stratum_oriens_of_rostral_ca2
		418	stratum_lacunosum-moleculare_of_rostral_ca3
		419	stratum_lucidum__of_rostral_ca3
		420	stratum_pyramidale_of_rostral_ca3
		421	stratum_oriens_of_rostral_ca3
		422	pyramidal_cells_of_uncal_ca4
		432	pyramidal_cells_of_rostral_ca4
		461	fimbria
		558	molecular_layer_of_caudal_dentate_gyrus
		559	granular_layer_of_caudal_dentate_gyrus
		561	polyform_layer_of_caudal_dentate_gyrus
		562	stratum_lacunosum-moleculare_of_caudal_ca1
		563	stratum_radiatum_of_caudal_ca1
		564	stratum_pyramidale_of_caudal_ca1
		565	stratum_oriens_of_caudal_ca1
		566	stratum_lacunosum-moleculare_of_caudal_ca2
		567	stratum_radiatum_of_caudal_ca2
		568	stratum_pyramidale_of_caudal_ca2
		569	stratum_oriens_of_caudal_ca2
		571	stratum_lacunosum-moleculare_of_caudal_ca3
		572	stratum_lucidum__of_caudal_ca3
		573	stratum_pyramidale_of_caudal_ca3
		574	stratum_oriens_of_caudal_ca3
		575	pyramidal_cells_of_caudal_ca4
		576	caudal_subiculum
18	Left-Amygdala	214	amygdaloid_complex
		215	anterior_amygdaloid_area
		216	basolateral_nucleus_(basal_nucleus)
		217	ventral_division_of_basomedial_nucleus
		238	ventral_subdivision_of_coa
		240	paralaminar_nucleus
		242	amygdalocortical_(corticoamygdaloid)_transition_area
		277	medial_subdivision_of_central_nucleus
		278	lateral_subdivision_of_central_nucleus
		279	rostral_subdivision_of_medial_nucleus
		295	amygdalostriatal_transition_area
		301	amygdalohippocampal_area
		377	lateral_nucleus
26	Left-Accumbens-area	100	olfactory_tubercle
		101	core_of_nucleus_accumbens
28	Left-VentralDC	147	preoptic_region_of_hth	Hypothalamus
		149	lateral_preoptic_area
		150	median_preoptic_nucleus
		160	suprachiasmatic_nucleus
		181	supraoptic_region_of_hth
		192	medial_preoptic_nucleus
		193	anterior_hypothalamic_nucleus
		194	paraventricular_nucleus_of_hypothalamus
		196	supraoptic_nucleus
		207	periventricular_nucleus__supraoptic_portion
		227	periventricular_nucleus__tuberal_portion
		228	juxtaparaventricular_lateral_hypothalamic_area
		229	dorsomedial_hypothalamic_nucleus
		230	lateral_hypothalamic_area__tuberal_part
		232	pallidohypothalamic_area
		234	medial_corticohypothalamic_tract
		243	dorsal_part_of_ventromedial_hypothalamic_nucleus
		244	ventral_part_of_ventromedial_hypothalamic_nucleus
		245	arcuate_nucleus_of_hypothalamus
		255	central_part_of_ventromedial_hypothalamic_nucleus
		256	tuberomammillary_nucleus
		268	lateral_tuberal_nuclei
		275	posterior_hypothalamic_nucleus
		297	lateral__hypothalamic_area__posterior_part
		298	mammillary_peduncle
		304	supramammillary_nucleus
		305	lateral_part_of_medial_mammillary_nucleus
		306	medial_part_of_medial_mammillary_nucleus
		307	basal_division_of_medial_mammillary_nucleus
		308	lateral_mammillary_nucleus
		309	lenticular_fasciculus
		843	infundibular_stalk
		208	optic_tract	optic tract
		209	supraoptic_dicussation
		310	substantia_nigra__reticular_part	Left-Substantia-Nigra
		352	substantia_nigra__compact_part
		384	midbrain_(mesencephalon)	Midbrain
		385	red_nucleus
		401	parabrachial_pigmented_nucleus
		431	white_matter_of_midbrain
		451	interstitial_nucleus_of_cajal
		468	precommissural_nucleus
		469	interstitial_nucleus_of_posterior_commissure
		470	subcommissural_organ
		472	posterior_commissure
		496	pretectal_region
		498	peripeduncular_nucleus
		526	brachium_of_superior_colliculus
		315	medial_portion_of_sth	Subthalamic nucleus
		316	laterodorsal_portion_of_sth
		321	lateroventral_portion_of_sth
		433	parasubthalamic_nucleus
85	Optic-Chiasm	161	optic_chiasm

### Sheet: Amygdala
214	amygdaloid_complex			214	amygdaloid_complex	2			GM/lightest
215	anterior_amygdaloid_area							2
216	basolateral_nucleus_(basal_nucleus)			CORTICOMEDIAL				3
217	ventral_division_of_basomedial_nucleus			cortical nucleus		1		4
238	ventral_subdivision_of_coa			238	ventral_subdivision_of_coa			5	WM/darkest
240	paralaminar_nucleus			249	dorsal_subdivision_of_coa
242	amygdalocortical_(corticoamygdaloid)_transition_area			292	dorsal_subdivision_of_cop
249	dorsal_subdivision_of_coa			300	ventral_subdivision_of_cop
277	medial_subdivision_of_central_nucleus			medial nucleus		1
278	lateral_subdivision_of_central_nucleus			279	rostral_subdivision_of_medial_nucleus
279	rostral_subdivision_of_medial_nucleus			319	caudal_subdivision_of_medial_nucleus
292	dorsal_subdivision_of_cop			aha
295	amygdalostriatal_transition_area			301	amygdalohippocampal_area	1
300	ventral_subdivision_of_cop
301	amygdalohippocampal_area			CENTRAL		1
319	caudal_subdivision_of_medial_nucleus			376	central_nuclear_group
376	central_nuclear_group			277	medial_subdivision_of_central_nucleus
377	lateral_nucleus			278	lateral_subdivision_of_central_nucleus
				AAA
				215	anterior_amygdaloid_area	2
				BASOLATERAL
				377	lateral_nucleus	1
				216	basolateral_nucleus_(basal_nucleus)	2
				217	ventral_division_of_basomedial_nucleus	1
				240	paralaminar_nucleus	1
				TRANSITION AREAS
				295	amygdalostriatal_transition_area	3
				242	amygdalocortical_(corticoamygdaloid)_transition_area	1

### Sheet: Hypothalamus
147	preoptic_region_of_hth			WM
149	lateral_preoptic_area			234	medial_corticohypothalamic_tract	5		1	GM/lightest
150	median_preoptic_nucleus			289	bundle_x	5		2
160	suprachiasmatic_nucleus			298	mammillary_peduncle	5		3
164	organum_vasculosum_laminae_terminalis			309	lenticular_fasciculus	5		4
177	hypothalamus			325	mammillotegmental_tract	5		5	WM/darkest
179	anteroventral_periventricular_nucleus
181	supraoptic_region_of_hth			PREOPTIC		2
182	uncinate_nucleus			147	preoptic_region_of_hth	2
192	medial_preoptic_nucleus			149	lateral_preoptic_area	3
193	anterior_hypothalamic_nucleus			150	median_preoptic_nucleus	2
194	paraventricular_nucleus_of_hypothalamus			164	organum_vasculosum_laminae_terminalis	2
195	retrochiasmatic_nucleus			179	anteroventral_periventricular_nucleus	2
196	supraoptic_nucleus			192	medial_preoptic_nucleus	2
197	subparaventricular_zone
198	median_eminence			SUPRAOPTIC		2
207	periventricular_nucleus__supraoptic_portion			160	suprachiasmatic_nucleus	3
227	periventricular_nucleus__tuberal_portion			181	supraoptic_region_of_hth	3
228	juxtaparaventricular_lateral_hypothalamic_area			182	uncinate_nucleus	3
229	dorsomedial_hypothalamic_nucleus			193	anterior_hypothalamic_nucleus	2
230	lateral_hypothalamic_area__tuberal_part			194	paraventricular_nucleus_of_hypothalamus	2
231	accessory_secretory_cells_of_lateral_hypothalamus			195	retrochiasmatic_nucleus	2
232	pallidohypothalamic_area			196	supraoptic_nucleus	3
234	medial_corticohypothalamic_tract			197	subparaventricular_zone	2
243	dorsal_part_of_ventromedial_hypothalamic_nucleus			207	periventricular_nucleus__supraoptic_portion	2
244	ventral_part_of_ventromedial_hypothalamic_nucleus
245	arcuate_nucleus_of_hypothalamus			TUBERAL
255	central_part_of_ventromedial_hypothalamic_nucleus			198	median_eminence	3
256	tuberomammillary_nucleus			227	periventricular_nucleus__tuberal_portion	2
268	lateral_tuberal_nuclei			228	juxtaparaventricular_lateral_hypothalamic_area	2
269	magnocellular_nucleus_of_lateral_hypothalamic_area			229	dorsomedial_hypothalamic_nucleus	2
275	posterior_hypothalamic_nucleus			230	lateral_hypothalamic_area__tuberal_part	3
287	dorsal_hypothalamic_area			231	accessory_secretory_cells_of_lateral_hypothalamus	3
289	bundle_x			232	pallidohypothalamic_area	3
297	lateral__hypothalamic_area__posterior_part			243	dorsal_part_of_ventromedial_hypothalamic_nucleus	2
298	mammillary_peduncle			244	ventral_part_of_ventromedial_hypothalamic_nucleus	2
304	supramammillary_nucleus			245	arcuate_nucleus_of_hypothalamus	2
305	lateral_part_of_medial_mammillary_nucleus			255	central_part_of_ventromedial_hypothalamic_nucleus	2
306	medial_part_of_medial_mammillary_nucleus			268	lateral_tuberal_nuclei	2
307	basal_division_of_medial_mammillary_nucleus			269	magnocellular_nucleus_of_lateral_hypothalamic_area	3
308	lateral_mammillary_nucleus			287	dorsal_hypothalamic_area	1
309	lenticular_fasciculus
325	mammillotegmental_tract			MAMMILLIARY
333	medial_mammillary_nucleus			256	tuberomammillary_nucleus	1
351	retromammillary_area			275	posterior_hypothalamic_nucleus	1
				297	lateral__hypothalamic_area__posterior_part	2
				304	supramammillary_nucleus	1
				305	lateral_part_of_medial_mammillary_nucleus	3
				306	medial_part_of_medial_mammillary_nucleus	3
				307	basal_division_of_medial_mammillary_nucleus	3
				308	lateral_mammillary_nucleus	2
				333	medial_mammillary_nucleus	3
				351	retromammillary_area	3
				SUBTHALAMIC NUCLEUS		5
				315	medial_portion_of_sth	5
				316	laterodorsal_portion_of_sth	4
				321	lateroventral_portion_of_sth	4
				433	parasubthalamic_nucleus	5
